# Biliverdin reductase bridges focal adhesion kinase to Src to modulate synaptic signaling

**DOI:** 10.1101/2020.12.01.405720

**Authors:** Chirag Vasavda, Evan R. Semenza, Jason Liew, Ruchita Kothari, Ryan S. Dhindsa, Shruthi Shanmukha, Cristina Ricco, Robert Tokhunts, Adele M. Snowman, Lauren Albacarys, Bindu D. Paul, Solomon H. Snyder

## Abstract

Synapses are complex bridges that connect discrete neurons into vast networks that send, receive, and encode diverse forms of information. However, they must remain dynamic in order to adapt to changing inputs. Here, we report that the enzyme biliverdin reductase (BVR) physically links together key molecules in focal adhesion signaling at the synapse. In challenging mice with a battery of neurocognitive tasks, we first discover that BVR null (BVR^-/-^) mice exhibit profound deficits in learning and memory. We uncover that these deficits may be explained by a loss of focal adhesion signaling that is both transcriptionally and biochemically disrupted in BVR^-/-^ hippocampi. We learn that BVR mediates focal adhesion signaling by physically bridging the initiatory kinases FAK/Pyk2 to the effector kinase Src. Activated Src normally promotes synaptic plasticity by phosphorylating the N-methyl-D-aspartate (NMDA) receptor, but FAK/Pyk2 are unable to bind and stimulate Src without BVR. Src itself is a molecular hub upon which many signaling pathways converge in order to stimulate NMDA neurotransmission, positioning BVR at a prominent intersection of synaptic signaling.
