## Supplementary material for "Biliverdin reductase bridges focal adhesion kinase to Src to modulate synaptic signaling": BVR-NMDA-Vasavda et al-TableS3

### Sheet: upregulated
Term	Overlap	P-value	Odds Ratio	Combined Score	Genes
Dopaminergic Neurogenesis WP1498	2020-04-30	0.000394	11.396	89.3331	CDKN1C;LMX1A;OTX2;MSX1
Primary Focal Segmental Glomerulosclerosis FSGS WP2573	1972-05-01	0.00155436	5.93542	38.3826	CDKN1C;COL4A4;COL4A3;KRT8;CLDN1
ACE Inhibitor Pathway WP396	2020-02-09	0.00464829	18.9934	102.018	REN1;ACE
Complement and Coagulation Cascades WP449	1962-03-01	0.0360968	4.13565	13.7368	HC;A2M;F5
Endochondral Ossification WP1270	1962-03-01	0.0360968	4.13565	13.7368	CDKN1C;IGF2;BMP6
Eicosanoid metabolism via Cyclo Oxygenases (COX) WP4347	1931-02-01	0.0507582	5.5142	16.4361	ACOX2;PLA2G5
Ovarian Infertility Genes WP273	1931-02-01	0.0507582	5.5142	16.4361	CYP19A1;PRLR
Eicosanoid metabolism via Lipo Oxygenases (LOX) WP4348	1932-02-01	0.053735	5.34188	15.618	ACOX2;DPEP1
Retinol metabolism WP1259	1939-02-01	0.0761629	4.38308	11.2859	ADH1;RDH5
Hfe effect on hepcidin production WP3673	2020-01-07	0.0790919	12.21	30.9786	BMP6
Oxidative Damage WP1496	1942-02-01	0.0865338	4.07	9.9602	CDKN1C;HC
Tryptophan metabolism WP79	1944-02-01	0.0936689	3.885	9.19965	CYP19A1;INMT
Eicosanoid Lipid Synthesis Map WP4335	2020-01-09	0.100523	9.49668	21.8174	PLA2G5
Methylation WP1247	2020-01-09	0.100523	9.49668	21.8174	INMT
Leptin and adiponectin WP683	2020-01-10	0.111052	8.54701	18.7843	LEPR
Complement Activation, Classical Pathway WP200	2020-01-17	0.181394	5.02765	8.58261	HC
EDA Signalling in Hair Follicle Development WP3652	2020-01-18	0.19098	4.74834	7.86128	SOSTDC1
Eicosanoid Synthesis WP318	2020-01-18	0.19098	4.74834	7.86128	DPEP1
Leptin Insulin Overlap WP578	2020-01-18	0.19098	4.74834	7.86128	LEPR
Adipogenesis genes WP447	3/134	0.207311	1.91351	3.01097	EGR2;INS2;PRLR
Blood Clotting Cascade WP460	2020-01-20	0.209818	4.2735	6.67315	F5
GPCRs, Class B Secretin-like WP456	2020-01-22	0.228219	3.885	5.7399	CRHR2
Hedgehog Signaling Pathway WP116	2020-01-22	0.228219	3.885	5.7399	IGF2
Metapathway biotransformation WP1251	3/141	0.228679	1.81851	2.6831	SULT1C2;CYP19A1;INMT
One Carbon Metabolism WP435	2020-01-29	0.289325	2.94724	3.65518	BHMT
Amino Acid metabolism WP662	1995-02-01	0.305502	1.79937	2.13369	ADH1;BHMT
Factors and pathways affecting insulin-like growth factor (IGF1)-Akt signaling WP3675	2020-01-31	0.305882	2.7571	3.26594	IGFBP2
Glutathione and one carbon metabolism WP730	2020-01-31	0.305882	2.7571	3.26594	BHMT
White fat cell differentiation WP2872	1932-01-01	0.314016	2.67094	3.09378	EGR2
Monoamine GPCRs WP570	1933-01-01	0.322055	2.59	2.93456	HTR2B
Spinal Cord Injury WP2432	1999-02-01	0.32272	1.72667	1.95281	PLA2G5;HC
Oxidation by Cytochrome P450 WP1274	1940-01-01	0.37576	2.13675	2.09146	CYP19A1
Id Signaling Pathway WP512	1951-01-01	0.451722	1.67588	1.33181	BMP6
One carbon metabolism and related pathways WP1770	1952-01-01	0.458153	1.64366	1.28296	BHMT
TYROBP Causal Network WP3625	1958-01-01	0.495193	1.47362	1.03567	RBM47
Wnt Signaling Pathway WP403	1960-01-01	0.506971	1.4245	0.967666	FZD10
G1 to S cell cycle control WP413	1961-01-01	0.512757	1.40115	0.935902	CDKN1C
Regulation of Actin Cytoskeleton WP523	2/152	0.532965	1.12461	0.707715	VIL1;INS2
Alpha6-Beta4 Integrin Signaling Pathway WP488	1967-01-01	0.546079	1.27567	0.771772	COL17A1
Peptide GPCRs WP234	1971-01-01	0.567023	1.2038	0.682985	MC3R
Non-odorant GPCRs WP1396	3/267	0.60702	0.960338	0.479394	MC3R;HTR2B;CRHR2
PPAR signaling pathway WP2316	1981-01-01	0.615268	1.05519	0.512501	ACOX2
Apoptosis WP1254	1981-01-01	0.615268	1.05519	0.512501	IGF2
EGFR1 Signaling Pathway WP572	2/178	0.618791	0.960338	0.46095	KRT18;KRT8
Neural Crest Differentiation WP2074	1/101	0.696284	0.846238	0.306336	MIA
Focal Adhesion-PI3K-Akt-mTOR-signaling pathway WP2841	3/324	0.733685	0.79139	0.245074	INS2;COL4A4;PRLR
GPCRs, Class A Rhodopsin-like WP189	2/228	0.748976	0.749738	0.216711	MC3R;HTR2B
Myometrial Relaxation and Contraction Pathways WP385	1/153	0.835947	0.558628	0.100101	IGFBP2
MAPK signaling pathway WP493	1/159	0.847217	0.537548	0.0891247	PLA2G5
PluriNetWork WP1763	2/292	0.858572	0.585412	0.0892663	ZSCAN10;OTX2
Focal Adhesion WP85	1/185	0.88779	0.462	0.0549871	COL4A4
mRNA processing WP310	3/457	0.905616	0.561073	0.0556248	RBM47;COL4A3;PCOLCE

### Sheet: downregulated
Term	Overlap	P-value	Odds Ratio	Combined Score	Genes
Focal Adhesion-PI3K-Akt-mTOR-signaling pathway WP2841	6/324	0.000750786	5.52792	39.77	ITGAD;ITGAX;SPP1;HIF3A;ITGAL;IL2RG	3.12448
Lung fibrosis WP3632	1961-03-01	0.00112552	14.6807	99.6747	IL1B;SPP1;CCR2	2.94864
Peptide GPCRs WP234	1971-03-01	0.00174531	12.613	80.1029	CCR1;C5AR1;CCR2	2.75813
IL-9 Signaling Pathway WP10	2020-02-24	0.00290943	24.8756	145.269	SOCS3;IL2RG	2.53619
Focal Adhesion WP85	4/185	0.00345029	6.45422	36.5909	ITGAD;ITGAX;SPP1;ITGAL	2.46214
Integrin-mediated Cell Adhesion WP6	3/100	0.00460865	8.95522	48.1775	ITGAD;ITGAX;ITGAL	2.33643
Type II interferon signaling (IFNG) WP1253	1934-02-01	0.00578763	17.5593	90.4659	SOCS3;IL1B	2.2375
TYROBP Causal Network WP3625	1958-02-01	0.0161971	10.2934	42.4388	ITGAX;SPP1	1.79056
Complement and Coagulation Cascades WP449	1962-02-01	0.0183713	9.62927	38.4879	F9;C5AR1	1.73586
Chemokine signaling pathway WP2292	3/190	0.025934	4.71328	17.2138	CCR1;CCL12;CCR2	1.58613
IL-2 Signaling Pathway WP450	1976-02-01	0.0268728	7.85546	28.4104	SOCS3;IL2RG	1.57069
GPCRs, Class A Rhodopsin-like WP189	3/228	0.0411135	3.92773	12.535	CCR1;C5AR1;CCR2	1.38602
Spinal Cord Injury WP2432	1999-02-01	0.0435589	6.03045	18.8973	IL1B;CCR2	1.36092
Osteoclast WP454	2020-01-14	0.0459067	21.322	65.696	SPP1	1.33812
Leptin Insulin Overlap WP578	2020-01-18	0.0586372	16.5837	47.0379	SOCS3	1.23183
Non-odorant GPCRs WP1396	3/267	0.0604212	3.35402	9.41276	CCR1;C5AR1;CCR2	1.21881
Blood Clotting Cascade WP460	2020-01-20	0.0649396	14.9254	40.8104	F9	1.18749
Selenium Micronutrient Network WP1272	2020-01-23	0.0743153	12.9786	33.737	XDH	1.12892
Folic Acid Network WP1273	2020-01-23	0.0743153	12.9786	33.737	XDH	1.12892
Cytokines and Inflammatory Response WP222	2020-01-27	0.0866723	11.0558	27.0384	IL1B	1.06212
Inflammatory Response Pathway WP458	2020-01-30	0.0958333	9.95025	23.3348	IL2RG	1.01848
Insulin Signaling WP65	2/159	0.0994245	3.75481	8.66744	SOCS3;MAP3K6	1.00251
MAPK signaling pathway WP493	2/159	0.0994245	3.75481	8.66744	IL1B;MAP3K6	1.00251
IL-1 Signaling Pathway WP37	1937-01-01	0.116858	8.06777	17.3198	IL1B	0.93234
Oxidative Damage WP1496	1942-01-01	0.131581	7.10732	14.4146	C5AR1	0.880808
IL-7 Signaling Pathway WP297	1944-01-01	0.137402	6.78426	13.4657	IL2RG	0.862008
Exercise-induced Circadian Regulation WP544	1949-01-01	0.151787	6.09199	11.4851	GSTP2	0.818766
TGF Beta Signaling Pathway WP113	1952-01-01	0.160304	5.74053	10.5091	SPP1	0.795056
Endochondral Ossification WP1270	1962-01-01	0.188091	4.81464	8.04444	SPP1	0.725633
Alzheimers Disease WP2075	1975-01-01	0.222863	3.9801	5.97492	IL1B	0.651962
IL-6 signaling Pathway WP387	1999-01-01	0.283247	3.01523	3.80352	SOCS3	0.547835
IL-3 Signaling Pathway WP373	1/100	0.28566	2.98507	3.74016	SOCS3	0.54415
Adipogenesis genes WP447	1/134	0.363109	2.22767	2.25674	SOCS3	0.439963
Metapathway biotransformation WP1251	1/141	0.377996	2.11707	2.05964	HS3ST3B1	0.422513
Myometrial Relaxation and Contraction Pathways WP385	1/153	0.402723	1.95103	1.77448	IL1B	0.394994
Purine metabolism WP2185	1/171	0.438008	1.74566	1.44107	XDH	0.358518
EGFR1 Signaling Pathway WP572	1/178	0.451168	1.67701	1.33476	SOCS3	0.345662
TNF-alpha NF-kB Signaling Pathway WP246	1/187	0.467643	1.5963	1.21326	BCL3	0.330085
PluriNetWork WP1763	1/292	0.627326	1.02229	0.476681	SPP1	0.202507
